# Identification of chromatin states during zebrafish gastrulation using CUT&RUN and CUT&Tag

**DOI:** 10.1101/2021.06.22.447589

**Authors:** Bagdeser Akdogan-Ozdilek, Katherine L Duval, Fanju W Meng, Patrick J Murphy, Mary G Goll

**Author notes:** authors contributed equally (Bagdeser Akdogan-Ozdilek, Katherine L Duval). co-corresponding authors Contacts: Mary Goll, 120 E Green Street, Athens GA, 30602, Patrick Murphy, 601 Elmwood Ave, Rochester, NY, 14642.

## Abstract

**Background:** Cell fate decisions are governed by interactions between sequence-specific transcription factors and a dynamic chromatin landscape. Zebrafish offer a powerful system for probing the mechanisms that drive these cell fate choices, especially in the context of early embryogenesis. However, technical challenges associated with conventional methods for chromatin profiling have slowed progress toward understanding the exact relationships between chromatin changes, transcription factor binding, and cellular differentiation during zebrafish embryogenesis.

**Results:** To overcome these challenges, we adapted the chromatin profiling methods CUT&RUN and CUT&Tag for use in zebrafish, and applied these methods to generate high resolution enrichment maps for H3K4me3, H3K27me3, H3K9me3, RNA polymerase II, and the histone variant H2A.Z from mid gastrula stage embryos. Using this data, we identify a conserved subset of developmental genes that are enriched in both H3K4me3 and H3K27me3 during gastrulation, provide evidence for an evolving H2A.Z landscape during embryo development, and demonstrate the increased effectiveness of CUT&RUN for detecting protein enrichment at repetitive sequences.

**Conclusions:** Our results demonstrate the power of combining CUT&RUN and CUT&Tag methods with the strengths of the zebrafish system to define emerging chromatin landscapes in the context of vertebrate embryogenesis.
