## Supplemental Table 1 for "Identification of chromatin states during zebrafish gastrulation using CUT&RUN and CUT&Tag"

### Sheet: Sheet1
Mouse Gene	Zebrafish Gene(s)
Sox17	sox17
Tfap2d	tfap2d
B3gat2	b3gat2
Tmeff2	tmeff2a, tmeff2b
Nrp2	nrp2a, nrp2b
Cdk5r2	cdk5r2a
Pax3	pax3a, pax3b
Cacna1e	cacna1ea
Lmx1a	lmx1a
Kif26b	kif26bb
Itpkb	itpkb
Hlx	hlx1
Tgfb2	tgfb2
Sobp	sobpa
Vgll2	vgll2a, vgll2b
Egr2	egr2b
Rfx4	rfx4
Ascl1	ascl1a, ascl1b
Alx1	alx1
Cpm	cpm
Tbc1d30	tbc1d30
Vwc2	vwc2
Ntn1	ntn1b
Abhd15	abhd15a
Car10	ca10a, ca10b
Ngfr	ngfra
Hoxb5	hoxb5b
Wnk4	wnk4b
Soc3	soc3b
Foxg1	foxg1c
Npas3	npas3
Mdga2	mdga2a
Six1	six1a, six1b
Ttc9	ttc9b
Vsx2	vsx2
Fos	fosb
Tgfb3	tgfb3
Kcnk13	kcnk13a
Slc24a4	slc24a4a
Sp8	sp8a, sp8b
Dsp	dspa
Id4	id4
Msx2	msx2b
Pitx1	pitx1
Ntrk2	ntrk2a, ntrk2b
Ube2ql1	ube2ql1
Irx1	irx1b
Irx4	irx4b
Otp	otpb
Htr1a	htr1ab
Fgf10	fgf10b
Zfp503	znf503
Cacna2d3	cacna2d3
Cacna2d3	drgx
Grid1	grid1a
Gata4	gata4
Sox7	sox7
Adra1a	adra1aa, adra1ab
Ebf2	ebf2
Pcdh17	pcdh17
Pcdh8	pcdh8
Sox21	sox21b
Dzip1	dzip1
Ptger4	ptger4a, ptger4c
Npr3	npr3
Ankrd33b	ankrd33ba
Dhh	dhh
C1ql4	c1ql4a
Grin2a	grin2ab
Shisa9	shisa9a, shisa9b
Vwa5b2	vwa5b2
Fgf12	fgf12a
Olig2	olig2
Dll1	dla
Nkx2-5	nkx2.5
Scube3	scube3
Prrt1	prrt1
Cyp1b1	cyp1b1
Six2	six2a
Adcyap1	adcyap1b
Mkx	mkxa
Gata6	gata6
Egr1	egr1
Rax	rx3
Dcc	dcc
Lipg	lipg
Sall3	sall3b
Dmrt2	dmrt2b
Dkk1	dkk1a, dkk1b
Cyp26c1	cyp26c1
Kazald1	kazald3
Sorcs3	sorcs3b
Adrb1	adrb1
Gfra1	gfra1a, gfra1b
Pax8	pax8
Nrarp	nrarpa
Lmx1b	lmx1ba
Lhx2	lhx2a, lhx2b
Tbr1	tbr1a
Sp5	sp5a
Gad1	gad1a
Sp9	sp9
Hoxd12	hoxd12a
Neurod1	neurod1
Frzb	frzb
Rtn4rl2	rtn4rl2a
Alx4	alx4b
Pax6	pax6a
Meis2	meis2a
Dll4	dll4
Itpka	itpka
Pax1	pax1a
Nkx2-2	nkx2.2b
Mafb	mafba, mafbb
Bmp7	bmp7b
Shox2	shox2
Syt6	syt6b
Dkk2	dkk2
Lhx8	lhx8a
Pou3f2	pou3f2b
Pappa	pappaa, pappab
Ptpru	ptprua, ptprub
Igsf21	igsf21a
Fzd1	fzd1
Mnx1	mnx1
Fgfr3	fgfr3
Hmx1	hmx1
Msx1	msx1a
Otop1	otop1
Pcdh7	pcdh7a, pcdh7b
Shisa3	shisa3
Spata18	spata18
Kdr	kdr
Barhl2	barhl2
Mn1	mn1b
Tbx5	tbx5a, tbx5b
Tbx3	tbx3b
Vgf	vf
Ache	ache
Nxph1	nxph1
Fezf1	fezf1
Evx1	evx1
Atoh1	atoh1b
Tlx2	tlx2
Emx1	emx1
Efcc1	efcc1
Gata2	gata2a
Prmt8	prmt8, prmt8b
Cebpa	cebpa
Zfp536	znf536
Lrrc4b	lrrc4ba, lrrc4bb
Dbx1	dbx1a, dbx1b
St8sia2	st8sia2
Ntrk3	ntrk3b
Ebf3	ebf3a, ebf3b
Msx3	msx3
Cbln1	cbln1
Irx5	irx5a
Irx3	irx3b
Foxl1	foxl1
Kirrel3	kirrel3a
Robo3	robo3
Zbtb16	zbtb16a, zbtb16b
Skor1	skor1b
Onecut1	onecut1
Tbx18	tbx18
Rasgrf1	rasgrf1
Atxn1	atxn1a
Chst11	chst11
Cped1	cped1
Ctnnd2	ctnnd2a, ctnnd2b
Cyp26a1	cyp26a1
Fgf8	fgf8a
Gabrb1	gabrb1
Galr1	galr1b
Il15ra	il15ra
Kcnj8	kcnj8
Nebl	nebl
Pqlc1	slc66a2
Pura	puraa
Rgs7bp	rgs7bpa, rgs7bpb
Robo2	robo2
Sgpp2	sgpp2
Shisa7	shisa7a, shisa7b
Slco5a1	slco5a1a
Sowahc	sowahca
Tnik	tnikb
Ucn	uts1
Wnt16	wnt16
Zfp703	znf703
